# The HSP90–CDC37 Chaperone System Orchestrates RAF1 Kinase Activation Through a Pre-Dimerization Mechanism

**DOI:** 10.64898/2026.03.25.713956

**Authors:** Gonzalo Aizpurua, Pablo Mesa, Laura de-la-Puente-Ovejero, J. Rafael Ciges-Tomas, Lucia Lomba-Riego, Carmen G. Lechuga, Eduardo Zarzuela, Marta Isasa, Leander van der Hoeven, Jesper V. Olsen, Mariano Barbacid, Sara García-Alonso, Guillermo Montoya

**Affiliations:** Experimental Oncology Group, Tumor Biology Programme, Centro Nacional de Investigaciones Oncológicas (CNIO), Melchor Fernández Almagro 3, 28029 Madrid, Spain; Structural Molecular Biology Group, Protein Structure and Function Program, Novo Nordisk Foundation Centre for Protein Research, Department of Cellular and Molecular Medicine, Faculty of Health and Medical Sciences University of Copenhagen, Blegdamsvej 3B, Copenhagen, 2200, Denmark; Centro de Investigación Biomédica en Red de Cáncer (CIBERONC), Instituto de Salud Carlos III, 28029, Madrid, Spain; Proteomics Core Unit, Biotechnology Programme, Centro Nacional de Investigaciones Oncológicas (CNIO), Melchor Fernández Almagro 3, 28029 Madrid, Spain; Proteomics Program, Novo Nordisk Foundation Centre for Protein Research, Department of Cellular and Molecular Medicine, Faculty of Health and Medical Sciences University of Copenhagen, Blegdamsvej 3B, Copenhagen, 2200, Denmark

## Abstract

RAF kinases activate MEK in the RAS–MAPK signaling pathway, and changes in RAF kinase signaling have been linked to tumor formation. RAF1 requires the HSP90-CDC37 chaperone system for proper activation, but how the HSP90–CDC37 chaperone system regulates RAF kinase maturation remains enigmatic. We present novel cryo-EM structures of previously uncharacterized RAF1 chaperone complexes, including a 2:2:2 RAF1–HSP90–CDC37 complex (RRHCC), intermediate assemblies (RHCC), and a RAF1–HSP90–CDC37–p23 complex (RHCp23). These reveal an asymmetric stepwise folding mechanism unique among HSP90 kinase clients in which one RAF1 threads through the HSP90 lumen while another is captured in a “casting mold” formed by CDC37 and HSP90 that stabilizes the partially folded αC helix of RAF1. The RHCp23 structure shows how p23 cooperates with CDC37 to regulate ATP hydrolysis and client release. The HSP90-CDC37 system supports pre-dimerization of RAF1 and BRAF^V600E^ homodimers and RAF1 heterodimers, a mechanism unique to RAF among kinase clients of HSP90. Phosphoproteomics reveals selective activating phosphorylations within RRHCC. These RAF isoform complexes differentially activate MEK signaling and cell proliferation, establishing HSP90–CDC37 as not just a passive stabilizer but an active regulator of RAF signaling with therapeutic implications.
