## Supplementary material for "The HSP90–CDC37 Chaperone System Orchestrates RAF1 Kinase Activation Through a Pre-Dimerization Mechanism": Table S1

### Sheet: Table
		RHC complex1	RRHCC complex
		Phosphosite	Phosphosite	Site Probability	Flanking Region
	CDC37	Y4	Y4	1	MVDYSVWDHIE
		-	S5	1	MVDYSVWDHIEV
		S13	S13	1	VWDHIEVSDDEDETH
		-	T19	1	VSDDEDETHPNIDTA
		S27	-	-	-
		-	Y298	1	GLDPVEVYESLPEEL
		-	S300	1	DPVEVYESLPEELQK
		-	T370	1	LLEAVPKTGDEKDVS
	HSP90AB1	S226	S226	1	KEREKEISDDEAEEE
		S255	S255	1	PKIEDVGSDEEDDSG
		-	S261	1	GSDEEDDSGKDKKKK
	HSP90AA1	-	T7	1	MPEETQTQDQPMEE
		-	S231	1	KERDKEVSDDEAEEK
		-	S263	1	PEIEDVGSDEEEEKK
		-	S476	1	ASGDEMVSLKDYCTR
	HSP90AA2P	-	Y216	1	KHSQLIGYPITLFVE
	HSP90AA4P	-	S168	1	KKNKIKLSARRDLIM
	HSP90AA5P	-	S89	1	PEIEDVGSDEEEEKK
	RAF 1	S29	-	-	-
		S43	S43	1	FGYQRRASDDGKLTD
		-	S227*	0.999	SVSRMPVSSQHRYST
		S228	S228	0.999	VSRMPVSSQHRYSTP
		S233	S233	1	VSSQHRYSTPHAFTF
		-	Y232*	1	PVSSQHRYSTPHAFT
		T234	T234	0.999	SSQHRYSTPHAFTFN
		T239	T239	1	YSTPHAFTFNTSSPS
		-	T242*	0.999	PHAFTFNTSSPSSEG
		S244	S244	1	AFTFNTSSPSSEGSL
		-	S246*	0.999	TFNTSSPSSEGSLSQ
		-	S250*	0.999	SSPSSEGSLSQRQRS
		-	S252*	1	PSSEGSLSQRQRSTS
		S257	S257	0.999	SLSQRQRSTSTPNVH
		-	T258*	0.999	LSQRQRSTSTPNVHM
		S259	S259	1	SQRQRSTSTPNVHMV
		-	T260*	0.999	QRQRSTSTPNVHMVS
		-	S283*	1	MIEDAIRSHSESASP
		-	S285*	1	EDAIRSHSESASPSA
		-	S287*	1	AIRSHSESASPSALS
		S289	S289	1	RSHSESASPSALSSS
		S291	S291	1	HSESASPSALSSSPN
		-	S294*	0.999	SASPSALSSSPNNLS
		S295	S295	0.999	ASPSALSSSPNNLSP
		S296	S296	1	SPSALSSSPNNLSPT
		S301	S301	1	SSSPNNLSPTGWSQP
		-	T303*	1	SPNNLSPTGWSQPKT
		-	S306*	1	NLSPTGWSQPKTPVP
		-	T310*	1	TGWSQPKTPVPAQRE
		-	S338	1	RPRGQRDSSYYWEIE
		-	S339	0.999	PRGQRDSSYYWEIEA
		-	S357*	1	MLSTRIGSGSFGTVY
		-	S359*	1	STRIGSGSFGTVYKG
		-	T362*	1	IGSGSFGTVYKGKWH
		-	S471	1	IIHRDMKSNNIFLHE
		-	T491	1	IGDFGLATVKSRWSG
		-	S494	0.805	FGLATVKSRWSGSQQ
		-	S497	1	ATVKSRWSGSQQVEQ
		-	S499	0.999	VKSRWSGSQQVEQPT
		-	T506*	0.999	SQQVEQPTGSVLWMA
		-	S508*	0.999	QVEQPTGSVLWMAPE
		-	S567*	1	MVGRGYASPDLSKLY
		S604	S604	1	PLFPQILSSIELLQH
		S605	-	-	-
		-	S612*	1	SIELLQHSLPKINRS
		-	S619*	0.756	SLPKINRSASEPSLH
		S621	S621	1	PKINRSASEPSLHRA
		-	S624*	0.956	NRSASEPSLHRAAHT
		S642	-	-	-
	1 García-Alonso et al., Mol Cell. 2022
	* New phosphosite identified in this work

### Sheet: RAW_data_S1
GeneID	PTM_Localisation	FlankingRegion	Multiplicity	SiteAA	SiteLocation	SiteProbability
CDC37	CDC37_S300_M1	DPVEVYESLPEELQK	1	S	300	1
CDC37	CDC37_S13_M1	VWDHIEVSDDEDETH	1	S	13	1
CDC37	CDC37_Y4_M2	____MVDYSVWDHIE	2	Y	4	1
CDC37	CDC37_S13_M2	VWDHIEVSDDEDETH	2	S	13	1
CDC37	CDC37_S5_M2	___MVDYSVWDHIEV	2	S	5	1
CDC37	CDC37_Y4_M1	____MVDYSVWDHIE	1	Y	4	1
CDC37	CDC37_T19_M1	VSDDEDETHPNIDTA	1	T	19	1
CDC37	CDC37_T19_M2	VSDDEDETHPNIDTA	2	T	19	0.999989
CDC37	CDC37_T370_M1	LLEAVPKTGDEKDVS	1	T	370	1
CDC37	CDC37_S5_M1	___MVDYSVWDHIEV	1	S	5	0.999999
CDC37	CDC37_Y298_M1	GLDPVEVYESLPEEL	1	Y	298	1
HSP90AA1	HSP90AA1_S263_M1	PEIEDVGSDEEEEKK	1	S	263	1
HSP90AA1	HSP90AA1_S231_M1	KERDKEVSDDEAEEK	1	S	231	1
HSP90AA1	HSP90AA1_S476_M1	ASGDEMVSLKDYCTR	1	S	476	1
HSP90AA1	HSP90AA1_T7_M1	_MPEETQTQDQPMEE	1	T	7	1
HSP90AA2P	HSP90AA2P_Y216_M1	KHSQLIGYPITLFVE	1	Y	216	1
HSP90AA4P	HSP90AA4P_S168_M1	KKNKIKLSARRDLIM	1	S	168	1
HSP90AA5P	HSP90AA5P_S89_M1	PEIEDVGSDEEEEKK	1	S	89	1
HSP90AB1	HSP90AB1_S255_M1	PKIEDVGSDEEDDSG	1	S	255	1
HSP90AB1	HSP90AB1_S226_M1	KEREKEISDDEAEEE	1	S	226	1
HSP90AB1	HSP90AB1_S261_M1	GSDEEDDSGKDKKKK	1	S	261	1
RAF1	RAF1_S301_M1	SSSPNNLSPTGWSQP	1	S	301	1
RAF1	RAF1_S296_M2	SPSALSSSPNNLSPT	2	S	296	1
RAF1	RAF1_S301_M2	SSSPNNLSPTGWSQP	2	S	301	1
RAF1	RAF1_S291_M2	HSESASPSALSSSPN	2	S	291	1
RAF1	RAF1_S289_M2	RSHSESASPSALSSS	2	S	289	0.999996
RAF1	RAF1_S295_M2	ASPSALSSSPNNLSP	2	S	295	0.973992
RAF1	RAF1_S285_M1	EDAIRSHSESASPSA	1	S	285	0.999998
RAF1	RAF1_S285_M3	EDAIRSHSESASPSA	3	S	285	1
RAF1	RAF1_S287_M3	AIRSHSESASPSALS	3	S	287	1
RAF1	RAF1_S301_M3	SSSPNNLSPTGWSQP	3	S	301	1
RAF1	RAF1_S289_M3	RSHSESASPSALSSS	3	S	289	1
RAF1	RAF1_S296_M1	SPSALSSSPNNLSPT	1	S	296	1
RAF1	RAF1_S294_M3	SASPSALSSSPNNLS	3	S	294	0.999995
RAF1	RAF1_S296_M3	SPSALSSSPNNLSPT	3	S	296	1
RAF1	RAF1_S283_M2	MIEDAIRSHSESASP	2	S	283	1
RAF1	RAF1_S294_M1	SASPSALSSSPNNLS	1	S	294	0.999994
RAF1	RAF1_T303_M3	SPNNLSPTGWSQPKT	3	T	303	1
RAF1	RAF1_S306_M1	NLSPTGWSQPKTPVP	1	S	306	0.999996
RAF1	RAF1_S291_M3	HSESASPSALSSSPN	3	S	291	0.814695
RAF1	RAF1_S621_M1	PKINRSASEPSLHRA	1	S	621	1
RAF1	RAF1_T310_M1	TGWSQPKTPVPAQRE	1	T	310	1
RAF1	RAF1_S259_M1	SQRQRSTSTPNVHMV	1	S	259	1
RAF1	RAF1_S257_M1	SLSQRQRSTSTPNVH	1	S	257	0.999999
RAF1	RAF1_T491_M1	IGDFGLATVKSRWSG	1	T	491	1
RAF1	RAF1_S567_M1	MVGRGYASPDLSKLY	1	S	567	1
RAF1	RAF1_S233_M1	VSSQHRYSTPHAFTF	1	S	233	1
RAF1	RAF1_S244_M1	AFTFNTSSPSSEGSL	1	S	244	1
RAF1	RAF1_T234_M1	SSQHRYSTPHAFTFN	1	T	234	1
RAF1	RAF1_S250_M1	SSPSSEGSLSQRQRS	1	S	250	0.999989
RAF1	RAF1_S43_M1	FGYQRRASDDGKLTD	1	S	43	1
RAF1	RAF1_S357_M1	MLSTRIGSGSFGTVY	1	S	357	1
RAF1	RAF1_S359_M1	STRIGSGSFGTVYKG	1	S	359	1
RAF1	RAF1_T362_M1	IGSGSFGTVYKGKWH	1	T	362	1
RAF1	RAF1_Y232_M1	PVSSQHRYSTPHAFT	1	Y	232	1
RAF1	RAF1_T506_M1	SQQVEQPTGSVLWMA	1	T	506	0.99999
RAF1	RAF1_S499_M1	VKSRWSGSQQVEQPT	1	S	499	0.99998
RAF1	RAF1_S497_M1	ATVKSRWSGSQQVEQ	1	S	497	1
RAF1	RAF1_S612_M1	SIELLQHSLPKINRS	1	S	612	1
RAF1	RAF1_S604_M1	PLFPQILSSIELLQH	1	S	604	1
RAF1	RAF1_S338_M1	RPRGQRDSSYYWEIE	1	S	338	1
RAF1	RAF1_T310_M2	TGWSQPKTPVPAQRE	2	T	310	1
RAF1	RAF1_T260_M1	QRQRSTSTPNVHMVS	1	T	260	0.999999
RAF1	RAF1_S287_M2	AIRSHSESASPSALS	2	S	287	1
RAF1	RAF1_S285_M2	EDAIRSHSESASPSA	2	S	285	0.962916
RAF1	RAF1_S287_M1	AIRSHSESASPSALS	1	S	287	1
RAF1	RAF1_S289_M1	RSHSESASPSALSSS	1	S	289	1
RAF1	RAF1_T303_M2	SPNNLSPTGWSQPKT	2	T	303	1
RAF1	RAF1_S624_M1	NRSASEPSLHRAAHT	1	S	624	0.956516
RAF1	RAF1_S246_M1	TFNTSSPSSEGSLSQ	1	S	246	0.999999
RAF1	RAF1_S228_M1	VSRMPVSSQHRYSTP	1	S	228	1
RAF1	RAF1_S494_M1	FGLATVKSRWSGSQQ	1	S	494	0.805587
RAF1	RAF1_S471_M1	IIHRDMKSNNIFLHE	1	S	471	1
RAF1	RAF1_T242_M1	PHAFTFNTSSPSSEG	1	T	242	1
RAF1	RAF1_S283_M3	MIEDAIRSHSESASP	3	S	283	0.784696
RAF1	RAF1_S295_M3	ASPSALSSSPNNLSP	3	S	295	0.999997
RAF1	RAF1_S306_M2	NLSPTGWSQPKTPVP	2	S	306	1
RAF1	RAF1_S306_M3	NLSPTGWSQPKTPVP	3	S	306	1
RAF1	RAF1_S508_M1	QVEQPTGSVLWMAPE	1	S	508	0.9998
RAF1	RAF1_T239_M1	YSTPHAFTFNTSSPS	1	T	239	0.999989
RAF1	RAF1_S294_M2	SASPSALSSSPNNLS	2	S	294	0.999997
RAF1	RAF1_T258_M1	LSQRQRSTSTPNVHM	1	T	258	0.999992
RAF1	RAF1_S291_M1	HSESASPSALSSSPN	1	S	291	0.999946
RAF1	RAF1_T303_M1	SPNNLSPTGWSQPKT	1	T	303	0.999999
RAF1	RAF1_S252_M1	PSSEGSLSQRQRSTS	1	S	252	1
RAF1	RAF1_S227_M1	SVSRMPVSSQHRYST	1	S	227	0.999978
RAF1	RAF1_S339_M1	PRGQRDSSYYWEIEA	1	S	339	1
RAF1	RAF1_S295_M1	ASPSALSSSPNNLSP	1	S	295	0.955637
RAF1	RAF1_S619_M1	SLPKINRSASEPSLH	1	S	619	0.756204
