## Supplementary material for "The HSP90–CDC37 Chaperone System Orchestrates RAF1 Kinase Activation Through a Pre-Dimerization Mechanism": Table S2

### Sheet: cast_stats_all01
	Model	RRHCC_a4	RRHCC_a6	RRHCC_c1	RRHCC_c2	RRHCC_c3	RRHCC_c4	RRHCC_c5	RRHCC_c6	RRHCC_Cloc	RRHCC_c0	RHCC	RHC_b	RHC_c1	RHC_c2	RHC_c3	RHC_c4	RHCp23_c	RHCp23_p
	PDB code **	9TJB/pdb_00009tjb	9TJC/pdb_00009tjc	9TJD/pdb_00009tjd	9TJE/pdb_00009tje	9TJF/pdb_00009tjf	9TJG/pdb_00009tjg	9TJH/pdb_00009tjh	9TJI/pdb_00009tji	9TJ8/pdb_00009tj8	9TJA/pdb_00009tja	9TJ9/pdb_00009tj9	9TJ3/pdb_00009tj3	9TJ4/pdb_00009tj4	9TJ5/pdb_00009tj5	9TJ6/pdb_00009tj6	9TJ7/pdb_00009tj7	9TJJ/pdb_00009tjj	9TJK/pdb_00009tjk
	EMDB code **	EMD-55999	EMD-56000	EMD-56001	EMD-56002	EMD-56003	EMD-56004	EMD-56005	EMD-56006	EMD-55996	EMD-55998	EMD-55997	EMD-55991	EMD-55992	EMD-55993	EMD-55994	EMD-55995	EMD-56007	EMD-56008
	Data collection
	Electron Microscope	Titan Krios	Titan Krios	Titan Krios	Titan Krios	Titan Krios	Titan Krios	Titan Krios	Titan Krios	Titan Krios	Titan Krios	Titan Krios	Titan Krios	Titan Krios	Titan Krios	Titan Krios	Titan Krios	Titan Krios	Titan Krios
	Voltage (kV)	300	300	300	300	300	300	300	300	300	300	300	300	300	300	300	300	300	300
	Detector	Falcon 4i	Falcon 4i	Falcon 4i	Falcon 4i	Falcon 4i	Falcon 4i	Falcon 4i	Falcon 4i	Falcon 4i	Falcon 4i	Falcon 4i	Falcon 4i	Falcon 4i	Falcon 4i	Falcon 4i	Falcon 4i	Falcon 4i	Falcon 4i
	Movies	11620	11620	11620	11620	11620	11620	11620	11620	11620	11620	11620	11620	11620	11620	11620	11620	26953	26953
	Pixel size (Å/pixel)	0.725	0.725	0.725	0.725	0.725	0.725	0.725	0.725	0.725	0.725	0.725	0.725	0.725	0.725	0.725	0.725	0.728	0.728
	Electron dose (e-/Å2)	50	50.43	50.43	50.43	50.43	50.43	50.43	50.43	50.43	50.43	50.43	50.43	50.43	50.43	50.43	50.43	60	60
	Defocus range (mm, step size)	-0.8 to -2.0, 0.2	-0.8 to -2.0, 0.2	-0.8 to -2.0, 0.2	-0.8 to -2.0, 0.2	-0.8 to -2.0, 0.2	-0.8 to -2.0, 0.2	-0.8 to -2.0, 0.2	-0.8 to -2.0, 0.2	-0.8 to -2.0, 0.2	-0.8 to -2.0, 0.2	-0.8 to -2.0, 0.2	-0.8 to -2.0, 0.2	-0.8 to -2.0, 0.2	-0.8 to -2.0, 0.2	-0.8 to -2.0, 0.2	-0.8 to -2.0, 0.2	-0.8 to -2.0, 0.2	-0.8 to -2.0, 0.2
	3D Reconstruction
	Main software	CryoSPARC v4.7.0	CryoSPARC v4.7.0	CryoSPARC v4.7.0	CryoSPARC v4.7.0	CryoSPARC v4.7.0	CryoSPARC v4.7.0	CryoSPARC v4.7.0	CryoSPARC v4.7.0	CryoSPARC v4.7.0	CryoSPARC v4.7.0	CryoSPARC v4.7.0	CryoSPARC v4.7.0	CryoSPARC v4.7.0	CryoSPARC v4.7.0	CryoSPARC v4.7.0	CryoSPARC v4.7.0	CryoSPARC v4.7.0	CryoSPARC v4.7.0
	Global resolution (Å, FSC 0.143)	2.65	2.57	2.61	2.64	2.6	2.61	2.63	2.61	2.94	2.46	2.63	2.47	2.73	2.73	2.69	2.65	2.74	2.69
	Local resolution (Å, FSC 0.5; min-25th-med-75th)	2.32-3.44-5.88-7.88	2.28-3.24-5.78-7.53	2.33-3.32-5.68-7.66	2.34-3.43-5.86-7.86	2.31-3.32-5.66-7.71	2.31-3.30-5.70-7.71	2.32-3.33-5.76-7.8	2.3-3.33-5.7-7.8	2.49-2.92-3.15-3.53	2.19-2.81-4.75-6.42	2.49-2.92-3.15-3.53	2.11-2.82-4.37-6.12	2.36-3.34-5.77-8.16	2.38-3.37-5.73-8.08	2.34-3.37-5.71-8.03	2.39-3.29-5.6-7.78	2.46-3.99-6.39-8.5	2.33-3.71-6.18-8.12
	Map resolution (Å, FSC-model; 0.143, 0.5)	2.6, 2.7	2.6, 2.8	2.5, 2.7	2.5, 2.7	2.5, 2.7	2.5, 2.7	2.5, 2.7	2.5, 2.7	2.8, 3.0	2.4, 2.5	2.5, 2.7	2.4, 2.5	2.6, 2.8	2.6, 2.8	2.6, 2.8	2.6, 2.8	2.7, 2.9	2.7, 2.8
	Number of particles	25861	26308	27666	23564	27356	27240	25670	26172	130002	131428	34053	84650	21912	21033	20796	20909	20931	28852
	Map-sharpening B factor (Å2)	-45.7	-43.8	-46.3	-44.7	-46	-46.2	-46.1	-44.8	-83.1	-59.5	-49.8	-57.5	-45	-46.1	-45	-45.5	-42	-44.1
	Model fitting
	Software	ChimeraX, ISOLDE	ChimeraX, ISOLDE	ChimeraX, ISOLDE	ChimeraX, ISOLDE	ChimeraX, ISOLDE	ChimeraX, ISOLDE	ChimeraX, ISOLDE	ChimeraX, ISOLDE	ChimeraX, ISOLDE	ChimeraX, ISOLDE	ChimeraX, ISOLDE	ChimeraX, ISOLDE	ChimeraX, ISOLDE	ChimeraX, ISOLDE	ChimeraX, ISOLDE	ChimeraX, ISOLDE	ChimeraX, ISOLDE	ChimeraX, ISOLDE
	Refinement
	Software	Phenix, ISOLDE, Coot	Phenix, ISOLDE, Coot	Phenix, ISOLDE, Coot	Phenix, ISOLDE, Coot	Phenix, ISOLDE, Coot	Phenix, ISOLDE, Coot	Phenix, ISOLDE, Coot	Phenix, ISOLDE, Coot	Phenix, ISOLDE, Coot	Phenix, ISOLDE, Coot	Phenix, ISOLDE, Coot	Phenix, ISOLDE, Coot	Phenix, ISOLDE, Coot	Phenix, ISOLDE, Coot	Phenix, ISOLDE, Coot	Phenix, ISOLDE, Coot	Phenix, ISOLDE, Coot	Phenix, ISOLDE, Coot
	Correlation coeficient CC (mask)*	0.86	0.83	0.82	0.82	0.85	0.83	0.84	0.82	0.72	0.83	0.82	0.83	0.81	0.85	0.84	0.84	0.74	0.79
	Mean CC for ligands *	0.83	0.82	0.78	0.79	0.81	0.8	0.8	0.79	0.6	0.64	0.78	0.68	0.77	0.75	0.83	0.76	0.79	0.82
	Model composition
	Chains	6	6	6	6	6	6	6	6	3	6	5	4	4	4	4	4	5	5
	Atoms	17655	17655	17063	17119	17128	17090	17135	17110	2957	15965	13586	14890	14423	14422	14423	14337	14401	14012
	Residues	2149	2148	2075	2081	2082	2078	2083	2080	353	1897	1655	1755	1755	1755	1755	1745	1872	1707
	Water	0	0	0	0	0	0	0	0	46	397		467	0	0	0	0	0	0
	Ligands	Mg : 2	Mg : 2	Mg : 2	Mg : 2	Mg : 2	Mg : 2	Mg : 2	Mg : 2		Mg : 2	Mg : 2	Mg : 2	Mg : 2	Mg : 2	Mg : 2	Mg : 2	Mg : 2	Mg : 2
		ATP : 2	ATP : 2	ATP : 2	ATP : 2	ATP : 2	ATP : 2	ATP : 2	ATP : 2				ATP : 1	ATP : 1	ATP : 2	ATP : 1	ATP : 2	ATP : 1
											ADP : 2	ADP : 2	ADP : 1	ADP : 1		ADP : 1		ADP : 1	ADP : 2
											PO4 : 2	PO4 : 2	PO4 : 1	PO4 : 1		PO4 : 1		PO4 : 1	PO4 : 2
	Validation
	MolProbity score †	0.8	0.76	0.75	0.77	0.88	0.93	0.84	0.82	0.84	0.84	0.79	0.8	0.91	0.83	0.94	0.83	0.99	0.95
	Clash score †	0.45	0.51	0.47	0.41	0.44	0.76	0.53	0.58	1.2	0.8	0.44	0.45	0.55	0.48	0.55	0.63	0.78	0.68
	EMRinger score ~	4.38	4.09	4.31	4.28	4.05	3.9	4.46	3.62	4.29	4.39	4.17	4.68	4.46	4.13	4.26	4.41	3.22	3.63
	Ramachandran plot (%) *
	Outliers	0	0	0	0	0	0	0	0	0	0	0	0	0	0	0	0	0	0
	Allowed	2.78	2.4	2.44	2.63	3.45	3.17	2.87	2.63	1.76	2.41	2.7	2.76	3.39	2.88	3.8	2.66	3.62	3.5
	Favored	97.22	97.6	97.56	97.37	96.55	96.83	97.13	97.37	98.24	97.59	97.3	97.24	96.61	97.12	96.2	97.34	96.38	96.5
	Rotamer outliers (%) *	0	0	0	0	0	0	0	0	0	0	0	0	0	0	0	0	0	0
	CaBLAM outliers (%) *	1.43	1.05	1.23	1.18	1.62	1.38	1.08	1.42	0	1.03	0.62	1.62	1.22	0.98	1.45	0.99	1.68	1.61
	Bonds (RMSD) *
	Length (Å) (# > 4σ)	0.007 (0)	0.005 (0)	0.004 (0)	0.005 (0)	0.005 (0)	0.006 (0)	0.005 (0)	0.005 (0)	0.006 (0)	0.004 (0)	0.004 (0)	0.006 (0)	0.006 (0)	0.006 (0)	0.006 (0)	0.006 (0)	0.004 (0)	0.006 (0)
	Angles (°) (# > 4σ)	0.933 (0)	0.898 (0)	0.857 (0)	0.898 (0)	0.921 (0)	0.924 (0)	0.873 (0)	0.886 (0)	0.951 (0)	0.927 (0)	0.879 (0)	0.931 (0)	0.960 (0)	0.964 (0)	0.970 (0)	0.974 (0)	0.910 (0)	1.005 (0)
	** Final reports waiting for the PDB
	* as reported by Phenix 1
	† as reported by Molprobity 2
	~ as reported by EMRinger 3
	Refs:
	1. Adams PD, et al. The Phenix software for automated determination of macromolecular structures. Methods (San Diego, Calif.). 2011; 55:94–106. DOI: 10.1016/j.ymeth.2011.07.005
	2. Chen VB, et al. MolProbity: all-atom structure validation for macromolecular crystallography. Acta Crystallographica Section D. Biological Crystallography. 2010; 66:12–21. DOI: 10.1107/ S0907444909042073
	3. Barad BA, Echols N, Wang RY, Cheng Y, DiMaio F, Adams PD, Fraser JS. EMRinger: side chain-directed model and map validation for 3D cryo-electron microscopy. Nat Methods. 2015 Oct;12(10):943-6. DOI: 10.1038/nmeth.3541
