## Supplementary material for "The HSP90–CDC37 Chaperone System Orchestrates RAF1 Kinase Activation Through a Pre-Dimerization Mechanism": Table S3

### Sheet: Sheet1
	Construct Name	Primer name	DNA Sequence
	pFN21a-Halo-K-RASG12V	HALO_KRAS_FW	AGTCGCGATCGCCATGTACCCATACGATGTTCCAGA
		HALO_KRAS_RV	CGTAGTTTAAACCATAATTACACACTTTGTCTTTGACT
	pcDNA3-RAF1_H402R-Strep	H402R_RAF1_FW	AAAGCAGAATGTTCACACGCCGTGTTTTGCGCAGA
		H402R_RAF1_RV	TCTGCGCAAAACACGGCGTGTGAACATTCTGCTTT
	pcDNA3-RAF1_H402A-Strep	H402A_RAF1_FW	GAAAAGCAGAATGTTCACAGCCCGTGTTTTGCGCAGAACA
		H402A_RAF1_RV	TGTTCTGCGCAAAACACGGGCTCTGAACATTCTGCTTTTC
	pcDNA3-RAF1_H402D-Strep	H402D_RAF1_FW	AAGCAGAATGTTCACATCCCGTGTTTTGCGCAGAA
		H402D_RAF1_RV	TTCTGCGCAAAACACGGGATGTGAACATTCTGCTT
	pcDNA3-RAF1_N404A-Strep	N404A_RAF1_FW	CCCCATGAAAAGCAGAATGGCCACATGCCGTGTTTTGCGC
		N404A_RAF1_RV	GCGCAAAACACGGCATGTGGCCATTCTGCTTTTCATGGGG
	pcDNA3-RAF1_F408E-Strep	F408E_RAF1_FW	TGTCATGTACCCCATCTCAAGCAGAATGTTCACATGCCGTGTTTTG
		F408E_RAF1_RV	CAAAACACGGCATGTGAACATTCTGCTTGAGATGGGGTACATGACA
	pcDNA3-RAF1_F408R-Strep	F408R_RAF1_FW	CCTTTGTCATGTACCCCATGCGAAGCAGAATGTTCACATGCC
		F408R_RAF1_RV	GGCATGTGAACATTCTGCTTCGCATGGGGTACATGACAAAGG
	pcDNA3-RAF1_R401A-Strep	RAF1_R401A_FW	GAATGTTCACATGCGCTGTTTTGCGCAGAACAGCCACC
		RAF1_R401A_RV	GGTGGCTGTTCTGCGCAAAACAGCGCATGTGAACATTC
	pcDNA3-CDC37_E141A-Strep	E141A_CDC37_FW	CTCCCTCACCTCCGCTGAGTCCTCCTC
		E141A_CDC37_RV	GAGGAGGACTCAGCGGAGGTGAGGGAG
	pcDNA3-CDC37_E142A-Strep	E142A_CDC37_FW	CTGCTCCCTCACCGCCTCTGAGTCCTC
		E142A_CDC37_RV	GAGGACTCAGAGGCGGTGAGGGAGCAG
	pcDNA3-CDC37_E141A_E142A_E145A-Strep	E141A_E142A_E145A_CDC37_FW	CTTGTGTTTCTGCGCCCTCACCGCCGCTGAGTCCTCCTC
		E141A_E142A_E145A_CDC37_RV	GAGGAGGACTCAGCGGCGGTGAGGGCGCAGAAACACAAG
	pcDNA3-ARAF-Strep	ARAF_cloning_IF_Fw	AGGGAGACCCAAGCTTATGGAGCCACCACGGGGC
		ARAF_cloning_IF_Rv	TAGATGCATGCTCGAGCTATTTTTCGAACTGCGGGTGGCTCCAAGCGCTCCCAGGCACAAGGCGGGCTGC
	pcDNA3-BRAF-Strep	BRAF_cloning_IF_Fw	AGGGAGACCCAAGCTTATGGCGGCGCTGAGCGGT
		BRAF_cloning_IF_Rv	TAGATGCATGCTCGAGCTATTTTTCGAACTGCGGGTGGCTCCAAGCGCTCCCGTGGACAGGAAACGCACCATATCCC
	pcDNA3-ARAF-V5	IF_ARAF_V5_FW	ACTATAGGGAGACCCAAGCTTATGGAGCCACCACGGGGC
		IF_ARAF_V5_RV	CCCTCTAGATGCATGCTCGAGCTACGTAGAATCGAGACCGAGGAGAGGGTTAGGGATAGGCTTACCGTGAGGCACAAGGCGGGCTGC
	pcDNA3-BRAF-V5	BRAF_cloning_IF_Fw	AGGGAGACCCAAGCTTATGGCGGCGCTGAGCGGT
		BRAF_V5_Rv	CCCTCTAGACTACGTAGAATCGAGACCGAGGAGAGGGTTAGGGATAGGCTTACCGTGGACAGGAAA
	pcDNA3-CDK4-Strep	IF_CDK4_Strep_Fw	AGGGAGACCCAAGCTTATGGCTACCTCTCGATATGAG
		IF_CDK4_Strep_Rv	TAGATGCATGCTCGAGCTATTTTTCGAACTGCGGGTGGCTCCAAGCGCTCCCCTCCGGATTACCTTCATCCTT
	pcDNA3-CDK4-V5	IF_CDK4_V5_FW	ACTATAGGGAGACCCAAGCTTATGGCTACCTCTCGATATGAGCC
		IF_CDK4_V5_RV	CCCTCTAGATGCATGCTCGAGCTACGTAGAATCGAGACCGAGGAGAGGGTTAGGGATAGGCTTACCGTGCTCCGGATTACCTTCATCCTTATG
	pcDNA3-RBD-CRD(RAF1)-CDK4-Strep/V5	RBD_CRD_CDK4_FW	TTGATTATTGACTAGTTATTAATAGTAATCAATTACGGGGT
		RBD_CRD_CDK4_RV	TCGAGAGGTAGCCATTTCTATTTCCCAATAATAGCTTGA
	pcDNA3-BRAF_D594A-Strep/V5	BRAF_D594A_FW	TCACTGTAGCTAGACCAAAAGCACCTATTTTTACTGTGAGG
		BRAF_D594A_RV	ÇCCTCACAGTAAAAATAGGTGCTTTTGGTCTAGCTACAGTGA
	pcDNA3-BRAF_V600E-Strep/V5	BRAF_V600E_FW	CCACTCCATCGAGATTTCTCTGTAGCTAGACCAAAAT
		BRAF_V600E_RV	ATTTTGGTCTAGCTACAGAGAAATCTCGATGGAGTGG
	pBABE-ARAF-Hygro	IF_ARAF_pBABE_FW	GGCGCCGGCCGGATCCATGGAGCCACCACGGGGC
		IF_ARAF_pBABE_RV	CTGTGCTGGCGAATTCCTAAGGCACAAGGCGGGC

### Sheet: Sheet2
	REAGENT or RESOURCE	SOURCE	IDENTIFIER
	Antibodies
	Mouse monoclonal anti-HSP90α/β (F8)	Santa Cruz Biotechnology	Cat# sc-13119; RRID: AB_675659
	Mouse monoclonal anti-c-RAF-1	BD Biosciences	Cat# 610151; RRID: AB_397552
	Mouse monoclonal anti-CDC37 (E-4)	Santa Cruz Biotechnology	Cat# sc-13129; AB_627232
	Mouse monoclonal anti-Pan-Ras (clone RAS 10)	Calbiochem	Cat# OP40; RRID: AB_10683383
	Mouse monoclonal anti-V5	Thermo Fisher Scientific	Cat# R960-25, RRID:AB_2556564
	Mouse monoclonal anti-Strep tag II	Thermo Fisher Scientific	Cat# MAS-37747
	Mouse monoclonal anti-vinculin	Merck	Cat# V9131
	Mouse monoclonal anti-BRAF	Santa Cruz Biotechnology	Cat#sc-5284
	Rabbit polyclonal anti-ARAF	Cell Signalling Technology	Cat#4432
	Rabbit polyclonal anti-Phospho-MEK1/2 (Ser217/221)	Cell Signalling Technology	Cat#9121
	Mouse monoclonal anti-MEK1	Santa Cruz Biotechnology	Cat#sc6250
	Mouse monoclonal anti-ERK1	BD Biosciences	Cat#554100
	Mouse monoclonal anti-ERK2	BD Biosciences	Cat#610103
	Rabbit polyclonal anti-p44/42 MAP kinase (phosphorylated Erk1/2)	Cell Signalling Technology	Cat#9101
	Chemicals
	Puromycin	InvivoGen	Cat# ant-pr-1
	Hygromycin
	Phosphatase Inhibitor Cocktail 2	Merck	Cat# P5726
	Phosphatase Inhibitor Cocktail 3	Merck	Cat# P0044
	cOmplete Mini	Merck	Cat# 11836153001
	Bradford	Bio-Rad	Cat# 500-0006
	HindIII enzyme	New England Biolabs	Cat# R0140S
	XhoI enzyme	New England Biolabs	Cat# R0146S
	Biotin	IBA Lifesciences	Cat# 2-1016-002
	Na2MoO4	Merck	Cat# 7631-95-0
	TX-100	Merck	Cat#9036-19-5
	IGEPAL® CA-360	Merck	Cat#9002-93-1
	Critical commercial assays
	ExpiFectamine™ 293 Transfection Kit	ThermoFisher Scientific	Cat# A14524
	In-Fusion® HD EcoDry™ Cloning Kit	Takara Bio	Cat# 639690
	QuickChange Lightning Site-Directed Mutagenesis Kit	Agilent Technologies	Cat# 210519
	Flexi® Cloning System	Promega	Cat# C9320
	Deposited data
	Experimental models: Cell lines
	Mouse Embryonic Fibroblast: A-Raflox/lox; B-Raflox/lox; Raf1lox/lox (Raflox)	Laboratory of Mariano Barbacid	N/A
	Human: Expi293F™ cells	ThermoFisher Scientific	Cat# A14527
	Oligonucleotides
	DNA primers	This paper	Table X
	Recombinant DNA
	Plasmid: pcDNA3-RAF1-Strep	García-Alonso et al., 2022	N/A
	Plasmid: pCMV-CDC37-myc-DDK	García-Alonso et al., 2022	N/A
	Plasmid: pFN21A HaloTag® CMV Flexi® Vector	Promega	Cat. #G2821
	Plasmid: pFN21a-Halo-KRASG12V	This paper
	Plasmid: pcDNA3-RAF1_H402R-Strep	This paper	N/A
	Plasmid: pcDNA3-RAF1_H402D-Strep	This paper	N/A
	Plasmid: pcDNA3-RAF1_H402A-Strep	This paper	N/A
	Plasmid: pcDNA3-RAF1_N404A-Strep	This paper	N/A
	Plasmid: pcDNA3-RAF1_F408R-Strep	This paper	N/A
	Plasmid: pcDNA3-RAF1_F408E-Strep	This paper	N/A
	Plasmid: pcDNA3-RAF1_R401A-Strep	This paper	N/A
	Plasmid: pcDNA3-CDC37-Strep	García-Alonso et al., 2022	N/A
	Plasmid: pcDNA3-CDC37_E141A-Strep	This paper	N/A
	Plasmid: pcDNA3-CDC37_E142A-Strep	This paper	N/A
	Plasmid: pcDNA3-CDC37_E141A_E142A_E145A-Strep	This paper	N/A
	Plasmid: pcDNA3-ARAF-Strep	This paper	N/A
	Plasmid: pcDNA3-ARAF-V5	This paper	N/A
	Plasmid: pcDNA3-BRAF-Strep	This paper	N/A
	Plasmid: pcDNA3-BRAF-V5	This paper	N/A
	Plasmid: pcDNA3-BRAF_D594A-Strep	This paper	N/A
	Plasmid: pcDNA3-BRAF_D594A-V5	This paper	N/A
	Plasmid: pcDNA3-BRAF_V600E-Strep	This paper	N/A
	Plasmid: pcDNA3-BRAF_V600E-V5	This paper	N/A
	Plasmid: pcDNA3-CDK4-Strep	This paper	N/A
	Plasmid: pcDNA3-CDK4-V5	This paper	N/A
	Plasmid: pcDNA3-RBD-CRD(RAF1)-CDK4-Strep	This paper	N/A
	Plasmid: pcDNA3-RBD-CRD(RAF1)-CDK4-V5	This paper	N/A
	Plasmid: pBABE-Hygro-ARAF	This paper	N/A
	Plasmid: pBABE-Hygro-BRAF	Drosden et al. 2010	N/A
	Plasmid: pBABE-Hygro-BRAF_D594A	Drosden et al. 2010	N/A
	Plasmid: pBABE-Hygro-BRAF_V600E	Drosden et al. 2010	N/A
	Plasmid: pLVX-puro-RAF1	García-Alonso et al., 2022	N/A
	Software and algorithms
	Graphpad Prism 5.01	N/A	https://www.graphpad.com/
	ImageJ	Schneider et al., 2012	https://imagej.nih.gov/ij/
	ASTRA6	Wyatt Technology	https://wyatt-technology-astra.software.informer.com/versions/
	EPU v3.10.0.873	N/A	https://www.thermofisher.com/dk/en/home/electron-microscopy/products/software-em-3d-vis/epu-software.html
	cryoSPARC 3.3.1	Punjani et al., 2017	https://cryosparc.com/docs
	ChimeraX 1.10	Goddard et al., 2018	https://www.cgl.ucsf.edu/chimerax/
	PHENIX v.2.0	Adams et al., 2010; Adams et al., 2010	http://www.phenix-online.org/
	ISOLDE 1.10	Croll, 2018	https://tristanic.github.io/isolde/
	COOT v0.9	Emsley et al., 2010	https://www2.mrc-lmb.cam.ac.uk/personal/pemsley/coot/
	Other
	NUPAGE™ 4-12% Bis-Tris Midi Gel	ThermoFisher Scientific	Cat# WG1402B
	Amersham™ Protran Premium 0.2 NC nitrocellulose Western blotting membranes	Cytiva Life Sciences	Cat# 10600001
	Amersham™ ECL Western Blotting Detection Reagent	Cytiva Life Sciences	Cat# RPN2106
	Superdex® 200 Increase 3.2/300 column	Cytiva Life Sciences	Cat#28990946
	HaloLink™ Resin	Promega	Cat# G1912
	Strep-Tactin® XT 4Flow High-Capacity resin	IBA Lifesciences	Cat# 2-5030-010
	ÄKTA™ FPLC system	Cytiva Life Sciences	Cat#29018224
	Expi293™ Expression Medium - Gibco	ThermoFisher Scientific	Cat# A1435101
	Opti-MEM™ I Reduced Serum Medium, GlutaMAX™ Supplement - Gibco	ThermoFisher Scientific	Cat# 51985026
	Cryo-EM grids UltraAUFoil R1.2/1.3 Au300	Quantifoil	https://www.quantifoil.com/products/quantifoil/quantifoil-circular-holes
	Cryo-EM grids Quantifoil R1.2/1.3 Cu300	Quantifoil	https://www.quantifoil.com/products/quantifoil/quantifoil-circular-holes
	PETG Erlenmeyer Flasks	ThermoFisher Scientific	Cat#10266432
	Benzonase Nuclease	Merck	Cat#E1014
	HaloTEV Protease	Promega	Cat#G6601
	Pierce™ centrifuge columns	ThermoFisher Scientific	Cat# 89898
	InstantBlue® Coomassie Protein Stain (ISB1L)	Abcam	Cat#ab119211
	Amicon® Ultra-4 10kDa	Merck	Cat#UFC801008D
	MEK1 Protein inactive	Merck	Cat#14-420
	RAF1 (EE) (306-end), active, GST tagged human	Merck	Cat#R1656
	Proteomics
	MagReSyn Hydroxyl beads	ReSyn Biosciences	Cat#MR-HYX002
	EV-1109 column	BRUKER	Cat#1919826
	Machines
	Odyssey CLx imaging system	LI-COR Biosciences	N/A
